# Integrated in silico and in vitro approaches identify a HSP90 drug vulnerability axis in t(7;12) infant leukemia stem-like cells

**DOI:** 10.1101/2025.09.06.674620

**Authors:** Ylenia Cicirò, Denise Ragusa, Emily M. Johnson, Ayona Johns, Sina Kanannejad, Remisha Gurung, Macarena Oporto Espuelas, Chun-Wai Suen, Gabriel Torregrosa-Cortés, Alice Giustacchini, Sabrina Tosi, Cristina Pina

**Author notes:** Address for correspondence: Cristina Pina, Sanquin Research, Plesmanlaan 125, 1066CX Amsterdam, The Netherlands. YC, DR and EMJ contributed equally to this work. DR and ST are co-corresponding authors.

## Abstract

The t(7;12) translocation is a chromosomal rearrangement characteristic of infant Acute Myeloid Leukemia (AML). It arises *in utero* and results in ectopic overexpression of homeobox gene *MNX1*. Using a 3-dimensional (3D) model of blood development, we recently showed that t(7;12)-AML originates at the endothelial-to-hematopoietic transition, explaining its characteristic gene expression signature. Herein, we employ that signature to interrogate the transcriptional profiles of hundreds of human cell lines against the GDSC database of drug sensitivities to identify candidate drugs against t(7;12)-AML. We employ a cell line in which we engineered t(7;12) and systematically test the candidate drugs by cell surface phenotype and clonogenic assays. Importantly, we identify HSP90 inhibitor SNX.2112 as a potential therapeutic agent against t(7;12)-AML. SNX.2112 selectively eliminates colony-initiating leukemia progenitors *in vitro* and decreases *MNX1* expression, effects recapitulated by other HSP90 inhibitors. SNX.2112 acts at least partly through destabilisation of STAT5 signalling. Critically, SNX.2112-differential signatures uniquely map to progenitors with hemato-endothelial characteristics in t(7;12)-AML patient blasts, suggesting targeting of leukemia-initiating cells. Combinatorial treatment with chemotherapeutic agents indicates synergy, suggesting SNX.2112 potential as a targeted and cytotoxicity-sparing therapeutic approach. Overall, we successfully use an integrated computational and multi-model experimental approach to identify a drug vulnerability of t(7;12)-AML.

**Key points:**

1. Classifier-based in silico drug screening identifies vulnerabilities of t(7;12)-infant leukemia
2. 2D and 3D models of t(7;12)-leukemia match HSP90 inhibition cellular and molecular responses to candidate leukemia stem cells in t(7;12) patient analysis.
