## Supplementary File S1 for "Integrated in silico and in vitro approaches identify a HSP90 drug vulnerability axis in t(7;12) infant leukemia stem-like cells"

### Sheet: AUC t(7;12)
Drug	AUC
GSK2126458	1
PI.103	0.882159
CP466722	0.868952
SNX.2112	0.822981
CAY10603	0.822581
YM201636	0.812271
TAK.715	0.799383
KIN001.102	0.791667
JW.7.24.1	0.785807
OSI.027	0.767532
AT.7519	0.759494
NPK76.II.72.1	0.758523
ZSTK474	0.757345
CAL.101	0.752078
TG101348	0.747312
THZ.2.102.1	0.744118
QL.X.138	0.738095
GDC0941	0.737762
FMK	0.73706
QL.XII.47	0.73706
WZ3105	0.732549
AZD6482	0.731027
OSI.930	0.730045
XMD13.2	0.724992
Vorinostat	0.721477
XMD8.85	0.712329
MS.275	0.710046
KIN001.270	0.707753
Cyclopamine	0.706674
Methotrexate	0.704491
BMS.509744	0.701408
XL.184	0.701075
KIN001.244	0.696775
Camptothecin	0.69443
JQ1	0.690513
AP.24534	0.689231
GDC0941	0.687081
LAQ824	0.679834
Vinorelbine	0.675403
Masitinib	0.675
S.Trityl.L.cysteine	0.674286
FK866	0.671779
UNC0638	0.671698
AG.014699	0.669702
Sorafenib	0.668199
HG.5.113.01	0.667169
Shikonin	0.663083
AC220	0.661469
GSK1070916	0.65989
MK.2206	0.65938
Parthenolide	0.658784
EKB.569	0.658237
TL.1.85	0.657276
NVP.BHG712	0.655172
TL.2.105	0.654762
SB.715992	0.654545
XMD14.99	0.654412
ABT.869	0.652414
JQ1.1	0.649306
SGC0946	0.647835
T0901317	0.645278
CUDC.101	0.643137
KIN001.135	0.642857
FR.180204	0.641278
MPS.1.IN.1	0.638965
VNLG.124	0.638333
Salubrinal	0.637205
BX.795	0.636508
X5.Fluorouracil	0.636261
VX.702	0.63442
PF.4708671	0.634396
Paclitaxel	0.631944
KIN001.236	0.631413
Roscovitine	0.630769
I.BET.151	0.629353
VX.680	0.628483
Bortezomib	0.626761
PIK.93	0.626315
PXD101..Belinostat	0.623648
Axitinib	0.623077
SN.38	0.622393
NVP.TAE684	0.620098
XMD15.27	0.618436
PHA.793887	0.617647
XL.880	0.617289
NG.25	0.616274
Rapamycin	0.615987
OSU.03012	0.614996
BAY.61.3606	0.614605
CP724714	0.612975
CMK	0.612676
GSK690693	0.612325
SL.0101.1	0.611161
PHA.665752	0.611111
Gemcitabine	0.611057
Bexarotene	0.609954
GNF.2	0.609428
BI.2536	0.608571
BMS.536924	0.607576
AZD8055	0.606204
QL.XI.92	0.604658
BMS.708163	0.604555
YK.4.279	0.603125
Lapatinib	0.603044
BMS.754807	0.603042
Phenformin	0.60302
DMOG	0.602564
Vismodegib	0.602113
AS605240	0.601496
Cytarabine	0.600792
FTI.277	0.599095
Sunitinib	0.598571
Ruxolitinib	0.598136
Tamoxifen	0.597697
KIN001.055	0.59707
PD.0332991	0.596017
JNJ.26854165	0.595699
JNK.9L	0.593694
Bicalutamide	0.593295
AR.42	0.592949
BIX02189	0.592949
Z.LLNle.CHO	0.592857
PF.562271	0.592527
Thapsigargin	0.591149
BMS.536924.1	0.589184
PFI.1	0.588859
ZM.447439	0.58821
ATRA	0.587723
CH5424802	0.586028
NU.7441	0.586014
Genentech.Cpd.10	0.582857
TPCA.1	0.582084
SB.505124	0.579726
KIN001.260	0.579485
CEP.701	0.577905
EHT.1864	0.577483
ABT.263	0.575834
STF.62247	0.575079
AV.951	0.573686
JQ12	0.57363
Dasatinib	0.572917
CHIR.99021	0.572855
X17.AAG	0.572848
Tubastatin.A	0.572814
UNC0638.1	0.571429
QS11	0.571212
AZD6482.1	0.571053
IPA.3	0.569906
WZ.1.84	0.568783
piperlongumine	0.568716
Y.39983	0.56861
EX.527	0.567742
AZD6244.1	0.566229
BMS.345541	0.566173
BX.912	0.565957
MP470	0.565579
Nilotinib	0.565341
MG.132	0.564338
Pyrimethamine	0.564236
PD.0325901	0.562946
OSI.906	0.56039
QL.XII.61	0.558111
VX.11e	0.558055
GSK269962A	0.557214
Bicalutamide.1	0.556376
GSK.650394	0.555991
GSK429286A	0.554305
UNC1215	0.5539
CHIR.99021.1	0.552083
KU.55933	0.551117
CX.5461	0.550812
Zibotentan..ZD4054	0.550347
KIN001.266	0.549451
Olaparib	0.549224
AKT.inhibitor.VIII	0.54898
Crizotinib	0.54898
CGP.60474	0.548319
BIRB.0796	0.547619
Trametinib	0.547458
Dabrafenib	0.541742
PAC.1	0.541462
FH535	0.541327
Embelin	0.540816
GW.2580	0.54057
X.5Z..7.Oxozeaenol	0.537392
Cisplatin	0.536706
Temozolomide	0.536409
PLX4720	0.535897
HG.5.88.01	0.535802
Lenalidomide	0.535486
NVP.BEZ235	0.534466
RDEA119	0.532799
Bleomycin	0.532679
JW.7.52.1	0.531731
AICAR	0.531513
LFM.A13	0.529592
Gefitinib	0.526849
AZD6244	0.526316
SB52334	0.526259
Tipifarnib	0.52615
Docetaxel	0.525408
PD.173074	0.523749
IOX2	0.523355
BMN.673	0.523353
HG.6.64.1	0.522222
AMG.706	0.522059
LY317615	0.52193
Etoposide	0.52152
Epothilone.B	0.520973
AZ628	0.520221
RDEA119..rescreen.	0.519208
A.443654	0.517724
GW843682X	0.517724
RO.3306	0.517391
GSK.1904529A	0.515196
Cetuximab	0.514803
rTRAIL	0.514626
CCT007093	0.514516
Nutlin.3a	0.51275
Mitomycin.C	0.512734
Doxorubicin	0.512121
GSK269962A.1	0.511076
CCT018159	0.510971
Obatoclax.Mesylate	0.509419
AZD.0530	0.509074
JNK.Inhibitor.VIII	0.508433
AUY922	0.505151
Pazopanib	0.504085
CGP.082996	0.503521
Bryostatin.1	0.502353
Bleomycin..50.uM.	0.499168
Afatinib	0.499107
Vinblastine	0.498763
CI.1040	0.496714
PLX4720..rescreen.	0.492222
A.770041	0.486111
NSC.87877	0.485915
GW.441756	0.485714
BMS.708163.1	0.481236
SB590885	0.481003
Afatinib..rescreen.	0.474225
AS601245	0.473582
WH.4.023	0.472617
TGX221	0.47235
Imatinib	0.465278
ABT.888	0.464782
NSC.207895	0.463415
Temsirolimus	0.459965
THZ.2.49	0.458333
AZD7762	0.45809
Midostaurin	0.458065
Erlotinib	0.457755
QL.VIII.58	0.449438
XAV.939	0.443377
Elesclomol	0.43502
Olaparib.1	0.431808
X681640	0.43074
ZG.10	0.428571
SB.216763	0.42562
XMD11.85h	0.425287
TW.37	0.417303
Bosutinib	0.411972
YM155	0.40625
XMD8.92	0.396259

### Sheet: Target t(7;12)
Drug	AUC	Target	Target pathway
GSK2126458	1	PI3K	PI3K/mTOR signaling
PI.103	0.882159	PI3K/mTOR	PI3K/mTOR signaling
CP466722	0.868952	ATM	Genome integrity
SNX.2112	0.822981	HSP90	Protein stability and degradation
CAY10603	0.822581	HDAC6	Chromatin histone acetylation
YM201636	0.812271	PIKFYVE	PI3K/mTOR signaling
TAK.715	0.799383	p38 MAPK	JNK and p38 signaling
KIN001.102	0.791667	AKT1/2	PI3K/mTOR signaling
JW.7.24.1	0.785807	LCK	Other, kinases
OSI.027	0.767532	mTOR	PI3K/mTOR signaling
AT.7519	0.759494	CDK	Cell cycle
NPK76.II.72.1	0.758523	PLK3	Cell cycle
ZSTK474	0.757345	PI3K	PI3K/mTOR signaling
CAL.101	0.752078	PI3K	PI3K/mTOR signaling
TG101348	0.747312	JAK2	Other, kinases
THZ.2.102.1	0.744118	CDK7	Cell cycle
QL.X.138	0.738095	BTK	Other, kinases
GDC0941	0.737762	PI3K	PI3K/mTOR signaling
FMK	0.73706	RSK2	Other, kinases
QL.XII.47	0.73706	BTK/BMX	Other, kinases
WZ3105	0.732549	SRC, ROCK2, NTRK2, FLT3, IRAK1, others	Other
AZD6482	0.731027	PI3K	PI3K/mTOR signaling
OSI.930	0.730045	KIT, VEGFR2	RTK signaling
XMD13.2	0.724992	PI3K	PI3K/mTOR signaling
Vorinostat	0.721477	HDAC	Chromatin histone acetylation
XMD8.85	0.712329	ERK5, BET	Other
MS.275	0.710046	HDAC1/3	Chromatin histone acetylation
KIN001.270	0.707753	CDK9	Cell cycle
Cyclopamine	0.706674	SMO	Other
Methotrexate	0.704491	Antimetabolite	DNA replication
BMS.509744	0.701408	ITK	Other
XL.184	0.701075	VEGFR, MET, RET, KIT, FLT1, FLT3, FLT4, TIE2,AXL	RTK signaling

### Sheet: AUC 11q23-r
Drug	AUC
BI.2536	0.828571
NG.25	0.817617
NVP.TAE684	0.808219
XMD13.2	0.79304
PHA.793887	0.77344
Afatinib	0.767255
GW843682X	0.763889
T0901317	0.763758
AV.951	0.750065
Methotrexate	0.747826
TL.1.85	0.747097
AR.42	0.746753
Vismodegib	0.742788
OSI.027	0.742604
AC220	0.738894
KIN001.260	0.735396
JW.7.24.1	0.733117
UNC0638	0.727706
AT.7519	0.727564
QL.XII.61	0.727485
Sorafenib	0.726708
FK866	0.723577
WH.4.023	0.723197
JQ1.1	0.723175
CAY10603	0.719745
NPK76.II.72.1	0.719745
KIN001.102	0.718567
ABT.263	0.717668
ZSTK474	0.716966
ZG.10	0.716802
NVP.BHG712	0.715929
Vinblastine	0.714189
KIN001.236	0.714181
VNLG.124	0.713783
Cetuximab	0.71378
VX.702	0.708793
PI.103	0.706034
Paclitaxel	0.704225
CX.5461	0.703857
PXD101..Belinostat	0.7031
GSK1070916	0.70228

### Sheet: AUC inv(16)
Drug	AUC
YM155	0.830228
GW843682X	0.797297
CGP.082996	0.773973
YK.4.279	0.769643
AZD.0530	0.765306
PD.0332991	0.752702
Sorafenib	0.744292
AZD8055	0.731015
Epothilone.B	0.72549
Afatinib	0.723069
TL.1.85	0.70625
AZD7762	0.704365
OSU.03012	0.703879
